# Finding drug targeting mechanisms with genetic evidence for Parkinson’s disease

**DOI:** 10.1101/2020.07.24.208975

**Authors:** Catherine S. Storm, Demis A. Kia, Mona Almramhi, Sara Bandres-Ciga, Chris Finan, Aroon D. Hingorani, International Parkinson’s Disease Genomics Consortium (IPDGC), Nicholas W. Wood

## Abstract

Parkinson’s disease (PD) is a neurodegenerative movement disorder that currently has no disease-modifying treatment, partly owing to inefficiencies in drug target identification and validation using human evidence. Here, we use Mendelian randomization to investigate more than 3000 genes that encode druggable proteins, seeking to predict their efficacy as drug targets for PD. We use expression and protein quantitative trait loci for druggable genes to mimic exposure to medications, and we examine the causal effect on PD risk (in two large case-control cohorts), PD age at onset and progression. We propose 23 potential drug targeting mechanisms for PD, of which four are repurposing opportunities of already-licensed or clinical-phase drugs. We identify two drugs which may increase PD risk. Importantly, there is remarkably little overlap between our MR-supported drug targeting mechanisms to prevent PD and those that reduce PD progression, suggesting that molecular mechanisms driving disease risk and progression differ. Drugs with genetic support are considerably more likely to be successful in clinical trials, and we provide compelling genetic evidence and an analysis pipeline that can be used to prioritise drug development efforts for PD.
