## Supplementary material for "Finding drug targeting mechanisms with genetic evidence for Parkinson’s disease": Table S1

exposure	outcome	nsnp	method	beta	se	p	fdr_qval	clump_tresh	tissue	druggability_tier	or	or_lci95	or_uci95	beta_lci95	beta_uci95	priority	chr_name	gene_start	gene_end
STK4	cont_HY	1	Wald ratio	0.280172616	0.088376597	0.001523274	0.003046547	0.001	psychencode	1	1.323358226	1.112883602	1.573638961	0.106954486	0.453390747	1	20	43595115	43708600
ADAM32	cont_HY	1	Wald ratio	0.008841811	0.160920963	0.956182237	0.956182237	0.001	psychencode	4	1.008881015	0.735971947	1.382988723	-0.306563276	0.324246899	4	8	38964509	39142430
STK4	cont_HY	2	Inverse variance weighted	0.320506827	0.077651906	3.67E-05	0.043057329	0.2	psychencode	1	1.377825907	1.183302302	1.604327335	0.168309091	0.472704563	1	20	43595115	43708600
ADAM32	cont_HY	7	IVW	0.203756182	0.046021312	9.54E-06	0.022391012	0.2	psychencode	4	1.225999196	1.120252841	1.341727486	0.113554411	0.293957952	4	8	38964509	39142430
ADAM32	cont_HY	7	Egger	0.08330153	0.134256686	0.534951911	NA	0.2	psychencode	4	1.086869483	0.835402549	1.414031203	-0.179841575	0.346444635	4	8	38964509	39142430
ADAM32	cont_HY	7	MaxLik	0.204743727	0.048737573	2.66E-05	NA	0.2	psychencode	4	1.227210524	1.115405577	1.350222467	0.109218085	0.300269369	4	8	38964509	39142430
IRAK3	cont_UPDRS2_scaled	2	Inverse variance weighted	0.047109434	0.142639266	0.741196151	0.741196151	0.001	eqtlgen	1	1.048236716	0.792578656	1.386361094	-0.232463528	0.326682396	1	12	66582659	66648402
LMAN1	cont_UPDRS2_scaled	1	Wald ratio	-0.052935263	0.097986551	0.589038505	0.741196151	0.001	eqtlgen	4	0.94844141	0.782713224	1.149260138	-0.244988903	0.139118377	4	18	56995055	57027194
IRAK3	cont_UPDRS2_scaled	17	IVW	-0.233949455	0.047737054	9.55E-07	0.002421573	0.2	eqtlgen	1	0.791401817	0.720713143	0.869023746	-0.327514081	-0.140384828	1	12	66582659	66648402
IRAK3	cont_UPDRS2_scaled	17	Egger	-0.105874476	0.065115556	0.103960826	NA	0.2	eqtlgen	1	0.899537555	0.791756831	1.021990315	-0.233500966	0.021752015	1	12	66582659	66648402
IRAK3	cont_UPDRS2_scaled	17	MaxLik	-0.234574196	0.049260197	1.92E-06	NA	0.2	eqtlgen	1	0.79090755	0.718115987	0.871077603	-0.331124182	-0.138024209	1	12	66582659	66648402
LMAN1	cont_UPDRS2_scaled	8	IVW	-0.143845082	0.032525138	9.75E-06	0.01237148	0.2	eqtlgen	4	0.8660219	0.812536574	0.923027905	-0.207594352	-0.080095812	4	18	56995055	57027194
LMAN1	cont_UPDRS2_scaled	8	Egger	-0.104609768	0.100476802	0.297813578	NA	0.2	eqtlgen	4	0.900675927	0.739675059	1.096720939	-0.301544299	0.092324764	4	18	56995055	57027194
LMAN1	cont_UPDRS2_scaled	8	MaxLik	-0.141013011	0.032585689	1.51E-05	NA	0.2	eqtlgen	4	0.868478012	0.814744297	0.925755553	-0.204880961	-0.077145061	4	18	56995055	57027194
PYGL	cont_UPDRS4_scaled	1	Wald ratio	-1.564973629	0.474657479	0.00097703	0.00097703	0.001	psychencode	2	0.209093527	0.082471518	0.530123665	-2.495302287	-0.63464497	2	14	51324609	51411454
PYGL	cont_UPDRS4_scaled	2	Inverse variance weighted	-1.415800197	0.326305497	1.43E-05	0.03308176	0.2	psychencode	2	0.242731303	0.128046862	0.460132207	-2.05535897	-0.776241424	2	14	51324609	51411454
IRAK3	cont_UPDRS4_scaled	2	Inverse variance weighted	-0.04903143	0.153506931	0.749416709	0.749416709	0.001	eqtlgen	1	0.952151203	0.704755027	1.286392971	-0.349905016	0.251842155	1	12	66582659	66648402
QDPR	cont_UPDRS4_scaled	3	MR Egger	0.030530777	0.345953788	0.943962827	NA	0.001	eqtlgen	2	1.031001621	0.523332298	2.031146073	-0.647538647	0.708600202	2	4	17461884	17513857
QDPR	cont_UPDRS4_scaled	3	Weighted median	0.251508791	0.207175402	0.224751681	NA	0.001	eqtlgen	2	1.285964205	0.85679637	1.930101476	-0.154554997	0.65757258	2	4	17461884	17513857
QDPR	cont_UPDRS4_scaled	3	Inverse variance weighted	0.25412614	0.206178828	0.217742931	0.435485863	0.001	eqtlgen	2	1.289334431	0.860721435	1.931383612	-0.149984364	0.658236644	2	4	17461884	17513857
QDPR	cont_UPDRS4_scaled	3	Simple mode	0.836879653	0.462202145	0.211902677	NA	0.001	eqtlgen	2	2.309150372	0.933292567	5.713294662	-0.069036551	1.742795856	2	4	17461884	17513857
QDPR	cont_UPDRS4_scaled	3	Weighted mode	0.199577511	0.216056137	0.453143932	NA	0.001	eqtlgen	2	1.220886839	0.799401052	1.864601841	-0.223892517	0.62304754	2	4	17461884	17513857
IRAK3	cont_UPDRS4_scaled	14	IVW	-0.240309127	0.037861752	2.20E-10	5.15E-07	0.2	eqtlgen	1	0.786384731	0.7301406	0.846961455	-0.31451816	-0.166100093	1	12	66582659	66648402
IRAK3	cont_UPDRS4_scaled	14	Egger	-0.149600785	0.055406086	0.006932311	NA	0.2	eqtlgen	1	0.861051652	0.772443266	0.959824469	-0.258196714	-0.041004856	1	12	66582659	66648402
IRAK3	cont_UPDRS4_scaled	14	MaxLik	-0.241904464	0.039527375	9.36E-10	NA	0.2	eqtlgen	1	0.785131182	0.726600756	0.848376454	-0.319378119	-0.16443081	1	12	66582659	66648402
QDPR	cont_UPDRS4_scaled	22	IVW	-0.250479297	0.041984856	2.43E-09	2.86E-06	0.2	eqtlgen	2	0.778427596	0.716935347	0.845194095	-0.332769614	-0.16818898	2	4	17461884	17513857
QDPR	cont_UPDRS4_scaled	22	Egger	-0.318440261	0.101206063	0.00165263	NA	0.2	eqtlgen	2	0.727282524	0.596423589	0.886852699	-0.516804145	-0.120076377	2	4	17461884	17513857
QDPR	cont_UPDRS4_scaled	22	MaxLik	-0.247613864	0.042779612	7.12E-09	NA	0.2	eqtlgen	2	0.780661326	0.717873504	0.848940799	-0.331461903	-0.163765825	2	4	17461884	17513857
P2RY12	nalls2014	1	Wald ratio	0.839408683	0.235995371	0.000375277	0.00053883	0.001	psychencode	1	2.314997675	1.457696947	3.676494106	0.376857757	1.301959609	1	3	151055168	151102600
MAPT	nalls2014	1	Wald ratio	0.612640595	0.049306611	1.91E-35	3.82E-34	0.001	psychencode	1	1.845297655	1.675312371	2.032530468	0.515999638	0.709281553	1	17	43971748	44105700
LGALS3	nalls2014	1	Wald ratio	0.727449638	0.191373439	0.000143994	0.000280494	0.001	psychencode	3	2.069795143	1.422417228	3.011811056	0.352357698	1.102541578	3	14	55590828	55612126
MMRN1	nalls2014	1	Wald ratio	0.419156943	0.05215189	9.19E-16	9.19E-15	0.001	psychencode	3	1.520678995	1.372919149	1.684341432	0.316939239	0.521374646	3	4	90800683	90875780
TPP1	nalls2014	1	Wald ratio	0.914154992	0.250679612	0.000265623	0.000442705	0.001	psychencode	4	2.494666348	1.526264051	4.077512134	0.422822953	1.405487031	4	11	6634000	6640692
CHRNB1	nalls2014	1	Wald ratio	0.44393439	0.096288417	4.02E-06	1.61E-05	0.001	psychencode	1	1.558828207	1.290731474	1.882611084	0.255209091	0.632659688	1	17	7348380	7361026
FGF5	nalls2014	1	Wald ratio	0.368140673	0.117660646	0.001755012	0.002193765	0.001	psychencode	3	1.445045304	1.147431316	1.819852657	0.137525806	0.59875554	3	4	81187753	81257834
GPNMB	nalls2014	1	Wald ratio	0.205838877	0.03030303	1.10E-11	7.34E-11	0.001	psychencode	1	1.228555239	1.157711182	1.303734471	0.146444937	0.265232816	1	7	23275586	23314727
HSD3B7	nalls2014	1	Wald ratio	-0.589944528	0.108177461	4.94E-08	2.47E-07	0.001	psychencode	4	0.554358035	0.448443603	0.68528758	-0.801972352	-0.377916703	4	16	30996519	31000473
NDUFAF2	nalls2014	1	Wald ratio	0.478201055	0.171450054	0.00528455	0.005871722	0.001	psychencode	1	1.613169787	1.152759864	2.257466488	0.142158949	0.814243162	1	5	60240956	60448853
CTSB	nalls2014	2	Inverse variance weighted	-0.360617536	0.110695589	0.001123029	0.001497373	0.001	psychencode	1	0.697245619	0.561254461	0.86618724	-0.577580891	-0.143654181	1	8	11700033	11726957
CDC25A	nalls2014	1	Wald ratio	0.343907773	0.089426241	0.000120202	0.000267115	0.001	psychencode	2	1.410448549	1.183684866	1.680654341	0.168632341	0.519183206	2	3	48198636	48229892
CHADL	nalls2014	1	Wald ratio	-0.678432243	0.168340437	5.57E-05	0.000159281	0.001	psychencode	4	0.507411867	0.364809675	0.705756511	-1.0083795	-0.348484987	4	22	41625517	41636938
CD38	nalls2014	1	Wald ratio	-0.537282284	0.216467036	0.013062847	0.013750366	0.001	psychencode	1	0.584334151	0.382296928	0.893144503	-0.961557675	-0.113006894	1	4	15779898	15854853
ACVR2A	nalls2014	1	Wald ratio	1.193504821	0.335673231	0.000377181	0.00053883	0.001	psychencode	2	3.298622052	1.708447885	6.36888461	0.535585288	1.851424354	2	2	148602086	148688393
PAM	nalls2014	1	Wald ratio	-0.898199959	0.237362151	0.000154271	0.000280494	0.001	psychencode	2	0.407302161	0.255781996	0.648579857	-1.363429775	-0.432970142	2	5	102089685	102366809
GRN	nalls2014	1	Wald ratio	-0.853084689	0.190178115	7.27E-06	2.42E-05	0.001	psychencode	3	0.426098521	0.293512869	0.618575774	-1.225833795	-0.480335583	3	17	42422614	42430470
EP300	nalls2014	1	Wald ratio	1.866175847	0.472233522	7.76E-05	0.000193908	0.001	psychencode	2	6.463531545	2.561513113	16.30959445	0.940598143	2.791753551	2	22	41487790	41576081
PIGF	nalls2014	1	Wald ratio	-0.322116231	0.146039835	0.027406851	0.027406851	0.001	psychencode	1	0.724613963	0.544245794	0.964757837	-0.608354307	-0.035878155	1	2	46808076	46844258
GAK	nalls2014	1	Wald ratio	1.044185436	0.36134431	0.003855798	0.004536233	0.001	psychencode	1	2.841083336	1.399269884	5.768547308	0.335950589	1.752420282	1	4	843064	926161
ACVR2A	nalls2014	1	Wald ratio	1.193504821	0.335673231	0.000377181	0.043731469	0.2	psychencode	2	3.298622052	1.708447885	6.36888461	0.535585288	1.851424354	2	2	148602086	148688393
HSD3B7	nalls2014	1	Wald ratio	-0.589944528	0.108177461	4.94E-08	3.80E-05	0.2	psychencode	4	0.554358035	0.448443603	0.68528758	-0.801972352	-0.377916703	4	16	30996519	31000473
LGALS3	nalls2014	2	Inverse variance weighted	0.745649038	0.172292706	1.51E-05	0.004346793	0.2	psychencode	3	2.107809039	1.503739994	2.954539324	0.407955335	1.083342742	3	14	55590828	55612126
MAPT	nalls2014	1	Wald ratio	0.612640595	0.049306611	1.91E-35	4.41E-32	0.2	psychencode	1	1.845297655	1.675312371	2.032530468	0.515999638	0.709281553	1	17	43971748	44105700
MMRN1	nalls2014	1	Wald ratio	0.419156943	0.05215189	9.19E-16	1.06E-12	0.2	psychencode	3	1.520678995	1.372919149	1.684341432	0.316939239	0.521374646	3	4	90800683	90875780
NDUFAF2	nalls2014	3	IVW	0.584837858	0.155312058	0.000166172	0.025579408	0.2	psychencode	1	1.794699966	1.323693883	2.433302751	0.280426225	0.889249491	1	5	60240956	60448853
NDUFAF2	nalls2014	3	Egger	0.409173405	1.220547274	0.73744582	NA	0.2	psychencode	1	1.505572772	0.137641988	16.46844395	-1.983099252	2.801446062	1	5	60240956	60448853
NDUFAF2	nalls2014	3	MaxLik	0.654055811	0.179509244	0.000268875	NA	0.2	psychencode	1	1.923325676	1.352855701	2.734350497	0.302217692	1.005893929	1	5	60240956	60448853
P2RY12	nalls2014	1	Wald ratio	0.839408683	0.235995371	0.000375277	0.043731469	0.2	psychencode	1	2.314997675	1.457696947	3.676494106	0.376857757	1.301959609	1	3	151055168	151102600
PAM	nalls2014	1	Wald ratio	-0.898199959	0.237362151	0.000154271	0.025443767	0.2	psychencode	2	0.407302161	0.255781996	0.648579857	-1.363429775	-0.432970142	2	5	102089685	102366809
PIGF	nalls2014	2	Inverse variance weighted	-0.316931888	0.085661985	0.000215773	0.031138695	0.2	psychencode	1	0.728380365	0.615802256	0.861539481	-0.484829379	-0.149034396	1	2	46808076	46844258
TPP1	nalls2014	1	Wald ratio	0.914154992	0.250679612	0.000265623	0.036077845	0.2	psychencode	4	2.494666348	1.526264051	4.077512134	0.422822953	1.405487031	4	11	6634000	6640692
CD38	nalls2014	3	IVW	-0.747857909	0.1713991	1.28E-05	0.004226845	0.2	psychencode	1	0.473379489	0.338307463	0.66238013	-1.083800144	-0.411915673	1	4	15779898	15854853
CD38	nalls2014	3	Egger	-0.20526017	0.462134123	0.656928978	NA	0.2	psychencode	1	0.814435397	0.329215393	2.014805595	-1.111043051	0.700522712	1	4	15779898	15854853
CD38	nalls2014	3	MaxLik	-0.786230465	0.204764078	0.00012319	NA	0.2	psychencode	1	0.455558808	0.304962013	0.680523535	-1.187568058	-0.384892872	1	4	15779898	15854853
CDC25A	nalls2014	1	Wald ratio	0.343907773	0.089426241	0.000120202	0.021349682	0.2	psychencode	2	1.410448549	1.183684866	1.680654341	0.168632341	0.519183206	2	3	48198636	48229892
CHADL	nalls2014	1	Wald ratio	-0.678432243	0.168340437	5.57E-05	0.012872276	0.2	psychencode	4	0.507411867	0.364809675	0.705756511	-1.0083795	-0.348484987	4	22	41625517	41636938
CHRNB1	nalls2014	1	Wald ratio	0.44393439	0.096288417	4.02E-06	0.00185537	0.2	psychencode	1	1.558828207	1.290731474	1.882611084	0.255209091	0.632659688	1	17	7348380	7361026
CTSB	nalls2014	4	IVW	-0.403028064	0.104044952	0.000107241	0.02063502	0.2	psychencode	1	0.668293344	0.545007256	0.819467977	-0.60695617	-0.199099957	1	8	11700033	11726957
CTSB	nalls2014	4	Egger	-0.225394422	0.153428207	0.141817965	NA	0.2	psychencode	1	0.798201329	0.590896911	1.078234373	-0.526113708	0.075324864	1	8	11700033	11726957
CTSB	nalls2014	4	MaxLik	-0.408957233	0.104792333	9.52E-05	NA	0.2	psychencode	1	0.664342644	0.540992315	0.815817778	-0.614350206	-0.20356426	1	8	11700033	11726957
EP300	nalls2014	1	Wald ratio	1.866175847	0.472233522	7.76E-05	0.016281223	0.2	psychencode	2	6.463531545	2.561513113	16.30959445	0.940598143	2.791753551	2	22	41487790	41576081
FGF5	nalls2014	2	Inverse variance weighted	0.381450247	0.107316688	0.000378791	0.043731469	0.2	psychencode	3	1.464406801	1.186620721	1.807222174	0.171109537	0.591790956	3	4	81187753	81257834
GAK	nalls2014	2	Inverse variance weighted	1.069278178	0.25861451	3.56E-05	0.009120801	0.2	psychencode	1	2.913275875	1.754868172	4.836361192	0.562393739	1.576162618	1	4	843064	926161
GRN	nalls2014	1	Wald ratio	-0.853084689	0.190178115	7.27E-06	0.002796586	0.2	psychencode	3	0.426098521	0.293512869	0.618575774	-1.225833795	-0.480335583	3	17	42422614	42430470
GPNMB	nalls2014	4	IVW	0.192462491	0.03954066	1.13E-06	0.000652541	0.2	psychencode	1	1.212231034	1.121831701	1.309914916	0.114962797	0.269962186	1	7	23275586	23314727
GPNMB	nalls2014	4	Egger	0.357557332	0.173514678	0.039334071	NA	0.2	psychencode	1	1.42983254	1.017622032	2.00901811	0.017468564	0.6976461	1	7	23275586	23314727
GPNMB	nalls2014	4	MaxLik	0.195059447	0.039655889	8.71E-07	NA	0.2	psychencode	1	1.215383235	1.12449484	1.313617773	0.117333904	0.27278499	1	7	23275586	23314727
BST1	nalls2014	2	Inverse variance weighted	-0.147352209	0.042188388	0.000478128	0.00066938	0.001	eqtlgen	3	0.862989971	0.79450067	0.937383338	-0.23004145	-0.064662968	3	4	15704573	15739936
WNT3	nalls2014	1	Wald ratio	-1.545184598	0.13879313	8.67E-29	1.21E-27	0.001	eqtlgen	2	0.213272498	0.16247695	0.279948376	-1.817219133	-1.273150064	2	17	44839872	44910520
ITIH3	nalls2014	1	Wald ratio	0.725626842	0.19027023	0.000136921	0.000265153	0.001	eqtlgen	3	2.066025765	1.42290021	2.999832619	0.35269719	1.098556493	3	3	52828784	52843025
GPNMB	nalls2014	1	Wald ratio	0.2814662	0.041104592	7.51E-12	5.26E-11	0.001	eqtlgen	1	1.325071208	1.222503982	1.436243752	0.2009012	0.3620312	1	7	23275586	23314727
MAP3K12	nalls2014	1	Wald ratio	-0.360863798	0.13115094	0.005932028	0.005932028	0.001	eqtlgen	1	0.697073935	0.53906472	0.901398389	-0.617919641	-0.103807956	1	12	53874274	53893847
NISCH	nalls2014	2	Inverse variance weighted	-0.607636191	0.177495211	0.000618442	0.000787108	0.001	eqtlgen	1	0.544636766	0.384609477	0.771247784	-0.955526805	-0.259745577	1	3	52489134	52527087
ACVR2A	nalls2014	1	Wald ratio	0.269857837	0.072899984	0.000214114	0.000333066	0.001	eqtlgen	2	1.309778235	1.135387347	1.510954856	0.126973867	0.412741806	2	2	148602086	148688393
MAP3K14	nalls2014	1	Wald ratio	1.020952484	0.228761138	8.08E-06	3.77E-05	0.001	eqtlgen	2	2.775837446	1.772836231	4.346297415	0.572580655	1.469324314	2	17	43340488	43394414
WNK1	nalls2014	1	Wald ratio	0.877704844	0.286092927	0.002155679	0.0023215	0.001	eqtlgen	3	2.405372661	1.37295137	4.214146083	0.316962707	1.438446981	3	12	861759	1020618
HSD3B7	nalls2014	1	Wald ratio	1.001101879	0.24242369	3.63E-05	0.000127213	0.001	eqtlgen	4	2.721278698	1.692067995	4.376513106	0.525951446	1.476252313	4	16	30996519	31000473
IMPG2	nalls2014	1	Wald ratio	0.42500761	0.112181496	0.000151516	0.000265153	0.001	eqtlgen	4	1.52960206	1.227686959	1.905764694	0.205131878	0.644883342	4	3	100941390	101039404
MLX	nalls2014	1	Wald ratio	-0.482194777	0.123954025	0.000100199	0.000251955	0.001	eqtlgen	2	0.617426789	0.484254509	0.787222077	-0.725144666	-0.239244889	2	17	40719086	40725257
EHMT2	nalls2014	1	Wald ratio	0.638169831	0.194563973	0.001038071	0.001211083	0.001	eqtlgen	2	1.893013173	1.292818145	2.771850695	0.256824444	1.019515218	2	6	31847536	31865464
VKORC1	nalls2014	1	Wald ratio	0.594869245	0.153636713	0.000107981	0.000251955	0.001	eqtlgen	1	1.812793897	1.341436811	2.449777498	0.293741287	0.895997203	1	16	31102163	31107301
ACVR2A	nalls2014	7	IVW	0.272164802	0.069372426	8.74E-05	0.023973059	0.2	eqtlgen	2	1.312803337	1.14590515	1.504009822	0.136194848	0.408134756	2	2	148602086	148688393
ACVR2A	nalls2014	7	Egger	0.394698671	0.213546024	0.064557904	NA	0.2	eqtlgen	2	1.48393697	0.976430663	2.255223043	-0.023851537	0.813248879	2	2	148602086	148688393
ACVR2A	nalls2014	7	MaxLik	0.273266662	0.070212942	9.94E-05	NA	0.2	eqtlgen	2	1.314250659	1.145280169	1.508150445	0.135649296	0.410884029	2	2	148602086	148688393
HSD3B7	nalls2014	2	Inverse variance weighted	1.170583178	0.179509168	6.98E-11	6.39E-08	0.2	eqtlgen	4	3.223872182	2.267652623	4.583308635	0.81874521	1.522421147	4	16	30996519	31000473
IMPG2	nalls2014	6	IVW	0.394419422	0.098057827	5.76E-05	0.017570453	0.2	eqtlgen	4	1.48352264	1.224124727	1.797888218	0.20222608	0.586612764	4	3	100941390	101039404
IMPG2	nalls2014	6	Egger	0.563482219	0.649502027	0.38563505	NA	0.2	eqtlgen	4	1.756779351	0.491869543	6.27457775	-0.709541755	1.836506192	4	3	100941390	101039404
IMPG2	nalls2014	6	MaxLik	0.396652368	0.10218078	0.000103657	NA	0.2	eqtlgen	4	1.486838967	1.216986888	1.816527471	0.19637804	0.596926696	4	3	100941390	101039404
ITIH3	nalls2014	2	Inverse variance weighted	0.78048544	0.150842976	2.29E-07	0.000125643	0.2	eqtlgen	3	2.182531496	1.623904129	2.933328172	0.484833206	1.076137673	3	3	52828784	52843025
MAP3K14	nalls2014	1	Wald ratio	1.020952484	0.228761138	8.08E-06	0.003168694	0.2	eqtlgen	2	2.775837446	1.772836231	4.346297415	0.572580655	1.469324314	2	17	43340488	43394414
MAP3K12	nalls2014	6	IVW	-0.345318115	0.093761253	0.000230549	0.048663651	0.2	eqtlgen	1	0.707995094	0.589140743	0.850827343	-0.529090171	-0.161546058	1	12	53874274	53893847
MAP3K12	nalls2014	6	Egger	-0.103724387	0.267351896	0.698038589	NA	0.2	eqtlgen	1	0.901473721	0.533799967	1.522395877	-0.627734103	0.420285329	1	12	53874274	53893847
MAP3K12	nalls2014	6	MaxLik	-0.349878749	0.095599482	0.000252373	NA	0.2	eqtlgen	1	0.704773539	0.584350834	0.850012891	-0.537253733	-0.162503764	1	12	53874274	53893847
MLX	nalls2014	2	Inverse variance weighted	-0.442226602	0.117649039	0.000170687	0.042578739	0.2	eqtlgen	2	0.642604004	0.510268247	0.80926044	-0.672818718	-0.211634485	2	17	40719086	40725257
NISCH	nalls2014	3	IVW	-0.576325942	0.155086863	0.000202282	0.046255165	0.2	eqtlgen	1	0.561959249	0.414660074	0.761583326	-0.880296194	-0.27235569	1	3	52489134	52527087
NISCH	nalls2014	3	Egger	-0.764039567	0.716843546	0.28649658	NA	0.2	eqtlgen	1	0.465781068	0.114285804	1.898328541	-2.169052917	0.640973784	1	3	52489134	52527087
NISCH	nalls2014	3	MaxLik	-0.578524318	0.162263999	0.000363402	NA	0.2	eqtlgen	1	0.560725209	0.407969951	0.770676268	-0.896561756	-0.260486879	1	3	52489134	52527087
BST1	nalls2014	15	IVW	-0.205260708	0.045772004	7.31E-06	0.003168694	0.2	eqtlgen	3	0.814434959	0.744551067	0.890878184	-0.294973837	-0.11554758	3	4	15704573	15739936
BST1	nalls2014	15	Egger	0.024999579	0.098426949	0.799502355	NA	0.2	eqtlgen	3	1.025314689	0.845423798	1.243483108	-0.167917242	0.2179164	3	4	15704573	15739936
BST1	nalls2014	15	MaxLik	-0.205219408	0.045934494	7.91E-06	NA	0.2	eqtlgen	3	0.814468596	0.744344721	0.891198762	-0.295251017	-0.115187799	3	4	15704573	15739936
VKORC1	nalls2014	3	IVW	0.642367733	0.149002853	1.62E-05	0.005571585	0.2	eqtlgen	1	1.900976559	1.41952476	2.545719511	0.35032214	0.934413325	1	16	31102163	31107301
VKORC1	nalls2014	3	Egger	0.362462747	0.329836499	0.27180452	NA	0.2	eqtlgen	1	1.436863693	0.752754005	2.742698486	-0.284016791	1.008942285	1	16	31102163	31107301
VKORC1	nalls2014	3	MaxLik	0.671674898	0.163005242	3.78E-05	NA	0.2	eqtlgen	1	1.957513212	1.422171066	2.694372054	0.352184623	0.991165173	1	16	31102163	31107301
WNK1	nalls2014	2	Inverse variance weighted	0.84411605	0.230673909	0.000252858	0.049560171	0.2	eqtlgen	3	2.325920909	1.479930591	3.655514728	0.391995189	1.296236912	3	12	861759	1020618
WNT3	nalls2014	3	IVW	-1.189648059	0.132307086	2.44E-19	6.69E-16	0.2	eqtlgen	2	0.304328351	0.234812032	0.39442504	-1.448969948	-0.93032617	2	17	44839872	44910520
WNT3	nalls2014	3	Egger	-0.373314734	0.873648233	0.669156795	NA	0.2	eqtlgen	2	0.68844852	0.12422445	3.81536297	-2.085665272	1.339035803	2	17	44839872	44910520
WNT3	nalls2014	3	MaxLik	-1.406738306	0.168581811	7.15E-17	NA	0.2	eqtlgen	2	0.244940904	0.176019824	0.340848236	-1.737158656	-1.076317956	2	17	44839872	44910520
EHMT2	nalls2014	2	Inverse variance weighted	0.758526214	0.136627383	2.83E-08	1.94E-05	0.2	eqtlgen	2	2.13512718	1.633518935	2.790765371	0.490736543	1.026315885	2	6	31847536	31865464
GPNMB	nalls2014	10	IVW	0.271749719	0.040079501	1.20E-11	1.65E-08	0.2	eqtlgen	1	1.312258526	1.213117991	1.419501196	0.193193897	0.35030554	1	7	23275586	23314727
GPNMB	nalls2014	10	Egger	0.209943644	0.080190836	0.008843376	NA	0.2	eqtlgen	1	1.233608537	1.054186738	1.443567793	0.052769605	0.367117683	1	7	23275586	23314727
GPNMB	nalls2014	10	MaxLik	0.277904823	0.040574464	7.42E-12	NA	0.2	eqtlgen	1	1.320360524	1.219424313	1.429651594	0.198378873	0.357430774	1	7	23275586	23314727
MMRN1	blauwendraat2019	1	Wald ratio	-0.961342412	0.359376452	0.00747228	0.022416839	0.001	psychencode	3	0.382379231	0.189054441	0.773395618	-1.665720258	-0.256964566	3	4	90800683	90875780
CTSB	blauwendraat2019	2	Inverse variance weighted	1.145063414	1.017542432	0.26045239	0.26045239	0.001	psychencode	1	3.142640637	0.427705779	23.09108424	-0.849319752	3.139446579	1	8	11700033	11726957
CD38	blauwendraat2019	1	Wald ratio	3.465137706	1.626833032	0.033172458	0.049758688	0.001	psychencode	1	31.98086344	1.31856624	775.6725416	0.276544964	6.653730449	1	4	15779898	15854853
MMRN1	blauwendraat2019	1	Wald ratio	-0.961342412	0.359376452	0.00747228	0.11815263	0.2	psychencode	3	0.382379231	0.189054441	0.773395618	-1.665720258	-0.256964566	3	4	90800683	90875780
CD38	blauwendraat2019	3	IVW	3.137223644	1.246109722	0.011815263	0.11815263	0.2	psychencode	1	23.03981127	2.003405712	264.9652539	0.694848588	5.5795987	1	4	15779898	15854853
CD38	blauwendraat2019	3	Egger	3.461060223	2.679834027	0.196523298	NA	0.2	psychencode	1	31.8507275	0.166724177	6084.713467	-1.791414469	8.713534916	1	4	15779898	15854853
CD38	blauwendraat2019	3	MaxLik	3.213562969	1.363507301	0.018431389	NA	0.2	psychencode	1	24.86753082	1.717876026	359.9759699	0.541088659	5.886037279	1	4	15779898	15854853
CTSB	blauwendraat2019	4	IVW	1.197370061	0.578742015	0.038553735	0.257024902	0.2	psychencode	1	3.31139669	1.065064874	10.2954743	0.063035712	2.33170441	1	8	11700033	11726957
CTSB	blauwendraat2019	4	Egger	0.393707866	1.08442186	0.716561672	NA	0.2	psychencode	1	1.482467407	0.176972845	12.41834371	-1.731758979	2.519174711	1	8	11700033	11726957
CTSB	blauwendraat2019	4	MaxLik	1.213922403	0.581207282	0.03674175	NA	0.2	psychencode	1	3.366664203	1.07762132	10.51800632	0.074756131	2.353088676	1	8	11700033	11726957
BST1	blauwendraat2019	2	Inverse variance weighted	0.353489753	0.304317477	0.245405231	0.245405231	0.001	eqtlgen	3	1.424028395	0.78429308	2.585585567	-0.242972501	0.949952007	3	4	15704573	15739936
BST1	blauwendraat2019	13	IVW	0.77581603	0.222545629	0.00049012	0.006861681	0.2	eqtlgen	3	2.172364119	1.404423079	3.360216687	0.339626598	1.212005462	3	4	15704573	15739936
BST1	blauwendraat2019	13	Egger	0.153424087	0.662393549	0.816832594	NA	0.2	eqtlgen	3	1.165819282	0.318266159	4.270433918	-1.144867269	1.451715442	3	4	15704573	15739936
BST1	blauwendraat2019	13	MaxLik	0.811284447	0.223164553	0.000277588	NA	0.2	eqtlgen	3	2.250797161	1.453365533	3.485763042	0.373881924	1.248686971	3	4	15704573	15739936
PIGF	nalls2019	1	Wald ratio	-0.180276522	0.121562052	0.138074411	0.138074411	0.001	psychencode	1	0.835039272	0.65800803	1.059699205	-0.418538143	0.057985099	1	2	46808076	46844258
MMRN1	nalls2019	1	Wald ratio	0.216392819	0.041241246	1.55E-07	8.50E-07	0.001	psychencode	3	1.241590004	1.145177878	1.346119033	0.135559977	0.297225662	3	4	90800683	90875780
CTSB	nalls2019	2	Inverse variance weighted	-0.204378251	0.053537455	0.000134821	0.000370757	0.001	psychencode	1	0.81515398	0.733951988	0.905339888	-0.309311664	-0.099444839	1	8	11700033	11726957
CD38	nalls2019	1	Wald ratio	-0.564822613	0.161377889	0.000465258	0.000885538	0.001	psychencode	1	0.568460975	0.414317257	0.779952741	-0.881123276	-0.24852195	1	4	15779898	15854853
ACVR2A	nalls2019	1	Wald ratio	0.529419617	0.253432081	0.036707723	0.040378495	0.001	psychencode	2	1.697946564	1.033233018	2.790292688	0.032692738	1.026146496	2	2	148602086	148688393
LGALS3	nalls2019	1	Wald ratio	0.360686175	0.141445559	0.010772292	0.016927887	0.001	psychencode	3	1.434313267	1.087033993	1.892539297	0.08345288	0.63791947	3	14	55590828	55612126
NDUFAF2	nalls2019	1	Wald ratio	0.290348494	0.128757647	0.024133329	0.029496291	0.001	psychencode	1	1.336893306	1.0387141	1.720669538	0.037983506	0.542713481	1	5	60240956	60448853
CHRNB1	nalls2019	1	Wald ratio	0.175167055	0.070291756	0.012702604	0.01746608	0.001	psychencode	1	1.191445237	1.038103213	1.367437972	0.037395214	0.312938896	1	17	7348380	7361026
MAPT	nalls2019	1	Wald ratio	0.247439445	0.035383876	2.69E-12	2.96E-11	0.001	psychencode	1	1.280741805	1.194929333	1.372716801	0.178087048	0.316791843	1	17	43971748	44105700
HSD3B7	nalls2019	1	Wald ratio	-0.360866069	0.079538477	5.71E-06	2.09E-05	0.001	psychencode	4	0.697072352	0.596449034	0.814671223	-0.516761483	-0.204970654	4	16	30996519	31000473
GPNMB	nalls2019	1	Wald ratio	0.079021566	0.022642283	0.000483021	0.000885538	0.001	psychencode	1	1.082227662	1.03524974	1.131337364	0.034642692	0.12340044	1	7	23275586	23314727
CHRNB1	nalls2019	1	Wald ratio	0.175167055	0.070291756	0.012702604	0.025405207	0.2	psychencode	1	1.191445237	1.038103213	1.367437972	0.037395214	0.312938896	1	17	7348380	7361026
PIGF	nalls2019	2	Inverse variance weighted	-0.206613834	0.071191459	0.00370519	0.009262974	0.2	psychencode	1	0.813333671	0.707407009	0.935121722	-0.346149094	-0.067078574	1	2	46808076	46844258
ACVR2A	nalls2019	1	Wald ratio	0.529419617	0.253432081	0.036707723	0.066741315	0.2	psychencode	2	1.697946564	1.033233018	2.790292688	0.032692738	1.026146496	2	2	148602086	148688393
MMRN1	nalls2019	1	Wald ratio	0.216392819	0.041241246	1.55E-07	1.55E-06	0.2	psychencode	3	1.241590004	1.145177878	1.346119033	0.135559977	0.297225662	3	4	90800683	90875780
LGALS3	nalls2019	2	Inverse variance weighted	0.377971747	0.125228265	0.002542288	0.00726368	0.2	psychencode	3	1.459321712	1.141706812	1.865294869	0.132524346	0.623419147	3	14	55590828	55612126
HSD3B7	nalls2019	1	Wald ratio	-0.360866069	0.079538477	5.71E-06	3.42E-05	0.2	psychencode	4	0.697072352	0.596449034	0.814671223	-0.516761483	-0.204970654	4	16	30996519	31000473
MAPT	nalls2019	1	Wald ratio	0.247439445	0.035383876	2.69E-12	5.38E-11	0.2	psychencode	1	1.280741805	1.194929333	1.372716801	0.178087048	0.316791843	1	17	43971748	44105700
CD38	nalls2019	3	IVW	-0.569992877	0.126697811	6.83E-06	3.42E-05	0.2	psychencode	1	0.565529467	0.441171943	0.724940883	-0.818320587	-0.321665168	1	4	15779898	15854853
CD38	nalls2019	3	Egger	-0.552727727	1.954193127	0.777298022	NA	0.2	psychencode	1	0.575378193	0.01248851	26.50917242	-4.382946257	3.277490802	1	4	15779898	15854853
CD38	nalls2019	3	MaxLik	-0.569351354	0.152777369	0.000194024	NA	0.2	psychencode	1	0.565892383	0.419456691	0.763449949	-0.868794997	-0.269907712	1	4	15779898	15854853
CTSB	nalls2019	4	IVW	-0.183277947	0.051523048	0.000374824	0.001499297	0.2	psychencode	1	0.832536722	0.752568602	0.921002274	-0.284263121	-0.082292773	1	8	11700033	11726957
CTSB	nalls2019	4	Egger	-0.273565405	0.124692803	0.028241524	NA	0.2	psychencode	1	0.760662584	0.595732643	0.971253755	-0.517963299	-0.029167511	1	8	11700033	11726957
CTSB	nalls2019	4	MaxLik	-0.184918976	0.053026525	0.000487938	NA	0.2	psychencode	1	0.831171626	0.749123842	0.922205692	-0.288850966	-0.080986987	1	8	11700033	11726957
GPNMB	nalls2019	4	IVW	0.068157413	0.021663644	0.001654262	0.005514208	0.2	psychencode	1	1.070533812	1.026029678	1.116968317	0.025696672	0.110618155	1	7	23275586	23314727
GPNMB	nalls2019	4	Egger	0.203273068	0.141431555	0.150645837	NA	0.2	psychencode	1	1.225407041	0.92873412	1.616848552	-0.073932781	0.480478916	1	7	23275586	23314727
GPNMB	nalls2019	4	MaxLik	0.068856507	0.022063384	0.0018033	NA	0.2	psychencode	1	1.071282477	1.025943088	1.118625545	0.025612275	0.112100739	1	7	23275586	23314727
NDUFAF2	nalls2019	3	IVW	0.331611866	0.115767148	0.004177038	0.009282307	0.2	psychencode	1	1.393211991	1.110386614	1.748075515	0.104708256	0.558515477	1	5	60240956	60448853
NDUFAF2	nalls2019	3	Egger	0.253122165	0.620456996	0.683302416	NA	0.2	psychencode	1	1.288040621	0.381756027	4.345834833	-0.962973547	1.469217877	1	5	60240956	60448853
NDUFAF2	nalls2019	3	MaxLik	0.340402071	0.122953795	0.005630868	NA	0.2	psychencode	1	1.405512592	1.104521967	1.788525449	0.099412632	0.581391509	1	5	60240956	60448853
MAP3K12	nalls2019	1	Wald ratio	-0.175416284	0.095542638	0.066357657	0.066357657	0.001	eqtlgen	1	0.839107641	0.695809158	1.011917744	-0.362679854	0.011847287	1	12	53874274	53893847
GPNMB	nalls2019	1	Wald ratio	0.115840656	0.030661899	0.000158093	0.000474279	0.001	eqtlgen	1	1.122816944	1.057326268	1.192364105	0.055743333	0.175937979	1	7	23275586	23314727
WNT3	nalls2019	1	Wald ratio	-0.60807333	0.096336079	2.75E-10	1.65E-09	0.001	eqtlgen	2	0.544398736	0.450727631	0.657536755	-0.796892044	-0.419254615	2	17	44839872	44910520
VKORC1	nalls2019	1	Wald ratio	0.348096863	0.100489857	0.000532207	0.001064413	0.001	eqtlgen	1	1.416369437	1.163155702	1.724706657	0.151136744	0.545056982	1	16	31102163	31107301
BST1	nalls2019	2	Inverse variance weighted	-0.131669493	0.04110198	0.001357761	0.002036641	0.001	eqtlgen	3	0.87663068	0.808779164	0.950174515	-0.212229374	-0.051109611	3	4	15704573	15739936
HSD3B7	nalls2019	1	Wald ratio	0.33281409	0.133338978	0.01256026	0.015072312	0.001	eqtlgen	4	1.39488795	1.074085597	1.811505898	0.071469692	0.594158487	4	16	30996519	31000473
BST1	nalls2019	15	IVW	-0.124193556	0.029360223	2.34E-05	0.000309756	0.2	eqtlgen	3	0.883208874	0.833818445	0.935524899	-0.181739593	-0.066647518	3	4	15704573	15739936
BST1	nalls2019	15	Egger	-0.105176102	0.063713846	0.098788122	NA	0.2	eqtlgen	3	0.900165987	0.794489713	1.019898421	-0.23005524	0.019703036	3	4	15704573	15739936
BST1	nalls2019	15	MaxLik	-0.125059263	0.029434443	2.15E-05	NA	0.2	eqtlgen	3	0.882444604	0.832975731	0.934851342	-0.182750772	-0.067367755	3	4	15704573	15739936
GPNMB	nalls2019	10	IVW	0.116091754	0.029103592	6.64E-05	0.000309756	0.2	eqtlgen	1	1.123098916	1.060826916	1.189026369	0.059048713	0.173134795	1	7	23275586	23314727
GPNMB	nalls2019	10	Egger	0.16839799	0.079857937	0.034968798	NA	0.2	eqtlgen	1	1.183407501	1.011947239	1.383919299	0.011876434	0.324919546	1	7	23275586	23314727
GPNMB	nalls2019	10	MaxLik	0.11563367	0.02922201	7.59E-05	NA	0.2	eqtlgen	1	1.12258456	1.060095004	1.188757696	0.05835853	0.172908809	1	7	23275586	23314727
HSD3B7	nalls2019	10	IVW	0.116091754	0.029103592	6.64E-05	0.000309756	0.2	eqtlgen	4	1.123098916	1.060826916	1.189026369	0.059048713	0.173134795	4	16	30996519	31000473
HSD3B7	nalls2019	10	Egger	0.16839799	0.079857937	0.034968798	NA	0.2	eqtlgen	4	1.183407501	1.011947239	1.383919299	0.011876434	0.324919546	4	16	30996519	31000473
HSD3B7	nalls2019	10	MaxLik	0.11563367	0.02922201	7.59E-05	NA	0.2	eqtlgen	4	1.12258456	1.060095004	1.188757696	0.05835853	0.172908809	4	16	30996519	31000473
MAP3K12	nalls2019	6	IVW	-0.161947966	0.076192086	0.033543067	0.078267156	0.2	eqtlgen	1	0.850485457	0.732505482	0.987467713	-0.311284454	-0.012611479	1	12	53874274	53893847
MAP3K12	nalls2019	6	Egger	-0.198131419	0.165366898	0.230865523	NA	0.2	eqtlgen	1	0.820262048	0.59318406	1.134268218	-0.52225054	0.125987702	1	12	53874274	53893847
MAP3K12	nalls2019	6	MaxLik	-0.163971373	0.076686972	0.032501266	NA	0.2	eqtlgen	1	0.848766319	0.73031609	0.986428033	-0.314277839	-0.013664908	1	12	53874274	53893847
VKORC1	nalls2019	5	IVW	0.343889046	0.113886139	0.0025312	0.00708736	0.2	eqtlgen	1	1.410422134	1.128255025	1.763156868	0.120672214	0.567105877	1	16	31102163	31107301
VKORC1	nalls2019	5	Egger	0.201071785	0.127288753	0.114186851	NA	0.2	eqtlgen	1	1.222712541	0.952739108	1.569187142	-0.048414171	0.450557741	1	16	31102163	31107301
VKORC1	nalls2019	5	MaxLik	0.355557055	0.11716692	0.002408391	NA	0.2	eqtlgen	1	1.426975337	1.134179966	1.795357592	0.125909893	0.585204218	1	16	31102163	31107301
WNT3	nalls2019	4	IVW	-0.499416129	0.150945474	0.000937683	0.00328189	0.2	eqtlgen	2	0.606884899	0.451459659	0.815818807	-0.795269259	-0.203562999	2	17	44839872	44910520
WNT3	nalls2019	4	Egger	-0.471977148	0.2533678	0.062488405	NA	0.2	eqtlgen	2	0.623767767	0.379622464	1.024929409	-0.968578037	0.024623741	2	17	44839872	44910520
WNT3	nalls2019	4	MaxLik	-0.510500339	0.153061547	0.000852191	NA	0.2	eqtlgen	2	0.600195203	0.444635261	0.810179292	-0.810500971	-0.210499708	2	17	44839872	44910520
CD177	surv_DEPR	1	Wald ratio	-1.977458912	0.749153686	0.008300627	0.008300627	0.001	psychencode	4	0.13842053	0.031879244	0.601025638	-3.445800137	-0.509117686	4	19	43857811	43867480
CD177	surv_DEPR	2	Inverse variance weighted	-2.051242208	0.479557209	1.89E-05	0.044026398	0.2	psychencode	4	0.128575087	0.050228417	0.329127496	-2.991174337	-1.111310078	4	19	43857811	43867480
IRAK3	surv_DEPR	2	Inverse variance weighted	0.356234043	0.395252785	0.367438641	0.367438641	0.001	eqtlgen	1	1.427941709	0.65805852	3.098535256	-0.418461416	1.130929502	1	12	66582659	66648402
IRAK3	surv_DEPR	17	IVW	-1.662741527	0.365848257	5.50E-06	0.013169116	0.2	eqtlgen	1	0.189618423	0.092568709	0.38841577	-2.379804111	-0.945678942	1	12	66582659	66648402
IRAK3	surv_DEPR	17	Egger	-0.486266388	0.200926887	0.015515554	NA	0.2	eqtlgen	1	0.614917979	0.41474845	0.911695078	-0.880083086	-0.092449689	1	12	66582659	66648402
IRAK3	surv_DEPR	17	MaxLik	-1.29915005	0.433957424	0.002755924	NA	0.2	eqtlgen	1	0.27276353	0.116518339	0.638525608	-2.149706601	-0.448593499	1	12	66582659	66648402
RHD	surv_DYSKINESIAS	1	Wald ratio	0.783607904	0.209752239	0.000187064	0.000187064	0.001	psychencode	1	2.189357023	1.451349068	3.302640473	0.372493516	1.194722292	1	1	25598884	25656936
RHD	surv_DYSKINESIAS	3	IVW	0.830033555	0.183508804	6.09E-06	0.014367945	0.2	psychencode	1	2.293395693	1.600564372	3.286130753	0.4703563	1.18971081	1	1	25598884	25656936
RHD	surv_DYSKINESIAS	3	Egger	-3.135831246	8.29469767	0.705391589	NA	0.2	psychencode	1	0.04346361	3.78E-09	499706.4914	-19.39343868	13.12177619	1	1	25598884	25656936
RHD	surv_DYSKINESIAS	3	MaxLik	0.836820629	0.196163252	1.99E-05	NA	0.2	psychencode	1	2.309014082	1.571987361	3.391595989	0.452340654	1.221300604	1	1	25598884	25656936
LMAN1	surv_DYSKINESIAS	1	Wald ratio	-0.187188101	0.190566947	0.325967094	0.325967094	0.001	eqtlgen	4	0.829287732	0.570809747	1.204811491	-0.560699318	0.186323116	4	18	56995055	57027194
IRAK3	surv_DYSKINESIAS	2	Inverse variance weighted	-0.614422375	0.596323433	0.302845322	0.325967094	0.001	eqtlgen	1	0.540953273	0.168096627	1.740846614	-1.783216304	0.554371555	1	12	66582659	66648402
IRAK3	surv_DYSKINESIAS	17	IVW	-0.486878539	0.116320986	2.84E-05	0.036468588	0.2	eqtlgen	1	0.614541671	0.48925685	0.771908386	-0.714867671	-0.258889407	1	12	66582659	66648402
IRAK3	surv_DYSKINESIAS	17	Egger	-0.433926866	0.149666493	0.003740064	NA	0.2	eqtlgen	1	0.647959642	0.483224856	0.868853685	-0.727273193	-0.140580539	1	12	66582659	66648402
IRAK3	surv_DYSKINESIAS	17	MaxLik	-0.461170971	0.116987841	8.08E-05	NA	0.2	eqtlgen	1	0.630544863	0.501341818	0.793045404	-0.690467139	-0.231874803	1	12	66582659	66648402
LMAN1	surv_DYSKINESIAS	9	IVW	-0.618755001	0.117190966	1.29E-07	0.000331562	0.2	eqtlgen	4	0.538614595	0.428078241	0.677693128	-0.848449295	-0.389060707	4	18	56995055	57027194
LMAN1	surv_DYSKINESIAS	9	Egger	-0.341781096	0.134877961	0.011276791	NA	0.2	eqtlgen	4	0.71050372	0.545451221	0.92550079	-0.606141899	-0.077420293	4	18	56995055	57027194
LMAN1	surv_DYSKINESIAS	9	MaxLik	-0.61996719	0.12001539	2.40E-07	NA	0.2	eqtlgen	4	0.537962088	0.425199268	0.680629601	-0.855197354	-0.384737026	4	18	56995055	57027194
