## Supplementary material for "Finding drug targeting mechanisms with genetic evidence for Parkinson’s disease": Table S2

exposure	outcome	nsnp	egger_intercept	egger_intercept_95_ci	egger_intercept_pvalue	cochrans_q	cochrans_q_pval	i2	tissue
ADAM32	cont_HY	1	0.011617644	-0.0119, 0.0352	0.33336853	4.202963334	0.520579681	1	psychencode
IRAK3	cont_UPDRS2_scaled	8	0.043194414	0.0139, 0.0725	0.003860511	10.73129082	0.77139972	0.347701957	eqtlgen
LMAN1	cont_UPDRS2_scaled	4	0.023539782	-0.0659, 0.113	0.605857926	1.471401353	0.961371583	0	eqtlgen
QDPR	cont_UPDRS4_scaled	4	0.157429363	-0.2418, 0.5566	0.439570854	0.568424183	0.752607006	0	psychencode
IRAK3	cont_UPDRS4_scaled	9	0.043931731	0.0098, 0.078	0.011584754	7.016851945	0.856497896	0	eqtlgen
QDPR	cont_UPDRS4_scaled	12	0.031330545	-0.0549, 0.1176	0.476513118	52.02631118	0.000112857	0.788568519	eqtlgen
NDUFAF2	nalls2014	1	0.018525248	-0.2274, 0.2645	0.882634848	9.380585859	0.002192955	1	psychencode
CD38	nalls2014	4	-0.055966934	-0.1376, 0.0257	0.179023253	2.957645513	0.08547232	0	psychencode
CTSB	nalls2014	1	-0.033929549	-0.082, 0.0141	0.166123652	3.553864925	0.169156245	1	psychencode
GPNMB	nalls2014	1	-0.08745703	-0.2639, 0.089	0.331285608	4.116587124	0.127671648	1	psychencode
IMPG2	nalls2014	3	-0.045816493	-0.147, 0.0554	0.37490276	16.77303576	0.00022792	0.880761001	psychencode
WNT3	nalls2014	5	-0.106652766	-0.2052, -0.0081	0.033950137	92.71440569	3.42E-17	0.956856758	psychencode
ACVR2A	nalls2014	12	-0.030362024	-0.11, 0.0493	0.454808619	1.28505906	0.936461556	0	eqtlgen
IMPG2	nalls2014	10	-0.023400569	-0.1919, 0.1451	0.785488195	1.067868004	0.899336218	0	eqtlgen
MAP3K12	nalls2014	8	-0.03673853	-0.1081, 0.0346	0.312821903	2.479479674	0.648314007	0	eqtlgen
NISCH	nalls2014	1	0.020327878	-0.1198, 0.1604	0.776122921	0.30779081	0.579039007	1	eqtlgen
BST1	nalls2014	8	-0.082875402	-0.1475, -0.0182	0.011988962	20.81024145	0.076767606	0.663627161	eqtlgen
VKORC1	nalls2014	3	0.028800615	-0.0208, 0.0784	0.25487764	4.74385818	0.02940306	0.578402236	eqtlgen
WNT3	nalls2014	2	-0.120659355	-0.3484, 0.1071	0.299112388	68.76764321	1.11E-16	0.985458277	eqtlgen
GPNMB	nalls2014	5	0.025595154	-0.0299, 0.0811	0.366225726	7.336345015	0.500816075	0.454769372	eqtlgen
CD38	blauwendraat2019	1	-0.032456497	-0.4962, 0.4312	0.890884442	0.96496225	0.325939801	1	psychencode
CTSB	blauwendraat2019	2	0.142312869	-0.1779, 0.4625	0.383748948	2.729852063	0.255399567	0.633679783	psychencode
BST1	blauwendraat2019	2	0.22744525	-0.2083, 0.6631	0.306241556	7.927986123	0.719739859	0.873864562	eqtlgen
CD38	nalls2019	1	-0.001777826	-0.3472, 0.3437	0.991952545	0.018062176	0.893089763	1	psychencode
CTSB	nalls2019	2	0.016241667	-0.0211, 0.0536	0.394069547	1.227497088	0.541317907	0.185334116	psychencode
GPNMB	nalls2019	2	-0.069971912	-0.21, 0.0701	0.32753038	0.978816008	0.612989174	0	psychencode
NDUFAF2	nalls2019	1	0.008292438	-0.1169, 0.1335	0.896685515	2.135913647	0.143884712	1	psychencode
BST1	nalls2019	2	-0.007015167	-0.049, 0.035	0.743206537	23.25990584	0.038660997	0.957007565	eqtlgen
GPNMB	nalls2019	3	-0.021555165	-0.0732, 0.0301	0.413329744	2.9604039	0.936817762	0.32441651	eqtlgen
HSD3B7	nalls2019	3	-0.021555165	-0.0732, 0.0301	0.413329744	2.9604039	0.936817762	0.32441651	eqtlgen
MAP3K12	nalls2019	5	0.005676979	-0.0396, 0.051	0.805926476	6.430276864	0.169236861	0.377942803	eqtlgen
VKORC1	nalls2019	7	0.019870897	-0.0038, 0.0436	0.100469167	3.640355475	0.303009507	0	eqtlgen
WNT3	nalls2019	6	-0.003550222	-0.0593, 0.0522	0.900633279	9.170475674	0.010201323	0.454772012	eqtlgen
IRAK3	surv_DEPR	13	0.221035911	0.1722, 0.2698	0	15.10286394	0.444033416	0.205448712	eqtlgen
RHD	surv_DYSKINESIAS	5	1.446368333	-4.4797, 7.3724	0.632390278	0.478439213	0.489130141	0	psychencode
IRAK3	surv_DYSKINESIAS	15	0.024736779	-0.0334, 0.0829	0.404641815	11.05274561	0.748846435	0	eqtlgen
LMAN1	surv_DYSKINESIAS	7	0.098834206	0.0248, 0.1729	0.00890344	11.31251344	0.125556337	0.46961389	eqtlgen
