## Supplementary material for "Finding drug targeting mechanisms with genetic evidence for Parkinson’s disease": Table S5

exposure	outcome	nsnp	method	beta	se	p	fdr_qval	clump_tresh	tissue
LGALS3_suhre2017	nalls2014	1	Wald ratio	0.122063492	0.047460317	0.010114025	0.011799695	0.001	replication_pqtl
LGALS3_emilsson2018	nalls2014	1	Wald ratio	0.121287129	0.050330033	0.01595969	0.01595969	0.001	replication_pqtl
GPNMB_emilsson2018	nalls2014	1	Wald ratio	0.428301887	0.064150943	2.45E-11	1.71E-10	0.001	replication_pqtl
CTSB_emilsson2018	nalls2014	1	Wald ratio	-0.153594771	0.03120915	8.59E-07	2.00E-06	0.001	replication_pqtl
CTSB_suhre2017	nalls2014	1	Wald ratio	-0.18	0.036116505	6.23E-07	2.00E-06	0.001	replication_pqtl
BST1_sun2018	nalls2014	1	Wald ratio	0.058785714	0.016428571	0.000345888	0.000605304	0.001	replication_pqtl
BST1_suhre2017	nalls2014	1	Wald ratio	0.052257077	0.019433818	0.007167149	0.010034009	0.001	replication_pqtl
PYGL_sun2018	nalls2014	1	Wald ratio	-0.063409091	0.062045455	0.306791303	0.45226545	0.2	replication_pqtl
CD177_sun2018	nalls2014	1	Wald ratio	-0.144555556	0.122333333	0.237343398	0.395572329	0.2	replication_pqtl
CTSB_suhre2017	nalls2014	1	Wald ratio	-0.18	0.036116505	6.23E-07	4.29E-06	0.2	replication_pqtl
LGALS3_emilsson2018	nalls2014	1	Wald ratio	0.121287129	0.050330033	0.01595969	0.034199336	0.2	replication_pqtl
BST1_sun2018	nalls2014	1	Wald ratio	0.058785714	0.016428571	0.000345888	0.00129708	0.2	replication_pqtl
LGALS3_suhre2017	nalls2014	1	Wald ratio	0.122063492	0.047460317	0.010114025	0.025285061	0.2	replication_pqtl
PYGL_emilsson2018	nalls2014	1	Wald ratio	0.010655738	0.152459016	0.944279244	0.944279244	0.2	replication_pqtl
DHPR_sun2018	nalls2014	2	Inverse variance weighted	-0.003891026	0.031997383	0.903212234	0.944279244	0.2	replication_pqtl
QDPR_emilsson2018	nalls2014	1	Wald ratio	0.013405797	0.068115942	0.843977391	0.944279244	0.2	replication_pqtl
GPNMB_suhre2017	nalls2014	2	Inverse variance weighted	0.153148086	0.158955284	0.335313486	0.45226545	0.2	replication_pqtl
CD38_hillary2019	nalls2014	1	Wald ratio	0.044	0.04825	0.36181236	0.45226545	0.2	replication_pqtl
CTSB_emilsson2018	nalls2014	1	Wald ratio	-0.153594771	0.03120915	8.59E-07	4.29E-06	0.2	replication_pqtl
GPNMB_emilsson2018	nalls2014	2	Inverse variance weighted	0.421918533	0.063408627	2.85E-11	4.28E-10	0.2	replication_pqtl
BST1_suhre2017	nalls2014	6	IVW	0.086332466	0.033483267	0.009926581	0.025285061	0.2	replication_pqtl
BST1_suhre2017	nalls2014	6	Egger	0.044104734	0.029635509	0.136687749	NA	0.2	replication_pqtl
BST1_suhre2017	nalls2014	6	MaxLik	0.088677306	0.033427315	0.007981779	NA	0.2	replication_pqtl
GPNMB_sun2018	nalls2014	4	IVW	0.208900504	0.131864664	0.113147347	0.212151275	0.2	replication_pqtl
GPNMB_sun2018	nalls2014	4	Egger	0.212244659	0.24640954	0.389045748	NA	0.2	replication_pqtl
GPNMB_sun2018	nalls2014	4	MaxLik	0.22796645	0.130315722	0.080232338	NA	0.2	replication_pqtl
PYGL_emilsson2018	cont_UPDRS4_scaled	1	Wald ratio	0.898360656	0.304098361	0.003135032	0.009405097	0.2	replication_pqtl
QDPR_sun2018	cont_UPDRS4_scaled	2	Inverse variance weighted	-0.114467308	0.100421329	0.25434027	0.360854522	0.2	replication_pqtl
PYGL_sun2018	cont_UPDRS4_scaled	1	Wald ratio	-0.065	0.071136364	0.360854522	0.360854522	0.2	replication_pqtl
