## Supplementary material for "Finding drug targeting mechanisms with genetic evidence for Parkinson’s disease": Table S6

exposure	outcome	nsnp	egger_intercept	egger_intercept_95_ci	egger_intercept_pvalue	cochrans_q	cochrans_q_pval	i2
BST1_suhre2017	nalls2014	6	0.040346715	0.0025, 0.0782	0.03682545	14.40386184	0.006111633	NA
GPNMB_sun2018	nalls2014	4	-0.00080145	-0.1095, 0.1079	0.988468027	26.35115217	1.90E-06	NA
